# Sampling the Zebrafish gut Microbiota – A Genome Resolved Metagenomic Approach

**DOI:** 10.1101/2023.12.11.571059

**Authors:** Eiríkur Andri Thormar, Søren Blikdal Hansen, Louise von Gersdorff Jørgensen, Morten T. Limborg

## Abstract

The zebrafish is a promising model organism in the field of functional microbiota research. However, studies on the functional landscape of the zebrafish gut microbiota through shotgun based metagenomics are scarce. Thus, there is a lack of consensus regarding an appropriate sampling method that accurately represents the zebrafish gut microbiota. To address this, we sought to systematically test and evaluate four different methods of sampling the zebrafish gut microbiota: collection of feces from the tank, the whole gut, intestinal content and the application of ventral pressure to facilitate extrusion of gut material. In addition, we included water samples as an environmental control to address the potential influence of the environmental microbiota on the data interpretation. To compare these sampling methods in a context of microbiota-based studies we employed a combination of genome resolved metagenomics and 16S metabarcoding techniques. We observed differences among sample types on all levels including sampling, bioinformatic processing, metagenome co-assemblies, generation of metagenome-assembled genomes (MAGs), functional potential, MAG coverage and micro-diversity. Furthermore, our comparison to the environmental control demonstrated the potential impact of the environmental contamination on data interpretation. The findings emphasise the importance of considering the choice of sampling method. While all sample types tested are informative about the zebrafish gut microbiota, the optimal sample type depends on the specific objectives of the study.
