## Supplementary file S1 for "Sampling the Zebrafish gut Microbiota – A Genome Resolved Metagenomic Approach"

### Sheet: CheckM_results
Bin Id	Marker lineage	# genomes	# markers	# marker sets	0	1	2	3	4	5+	Completeness	Contamination	Strain heterogeneity
DG_ZS_MAG_00001	g__Vibrio (UID4878)	67	1130	369	80	1046	4	0	0	0	90.97	0.57	0
DG_ZS_MAG_00002	c__Gammaproteobacteria (UID4754)	541	304	171	1	302	1	0	0	0	99.42	0.29	100
DG_ZS_MAG_00003	c__Gammaproteobacteria (UID4387)	965	277	177	1	275	1	0	0	0	99.44	0.56	0
DG_ZS_MAG_00004	c__Bacilli (UID285)	586	325	181	23	291	11	0	0	0	90.43	3.34	0
DG_ZS_MAG_00005	o__Bacteroidales (UID2617)	213	406	265	18	385	3	0	0	0	94.91	0.75	33.33
DG_ZS_MAG_00006	k__Bacteria (UID2329)	174	149	89	5	137	7	0	0	0	95.79	5.43	85.71
DG_ZS_MAG_00007	c__Betaproteobacteria (UID3888)	323	387	234	67	313	7	0	0	0	79.91	2.28	71.43
DG_ZS_MAG_00008	k__Bacteria (UID2329)	174	149	89	29	116	4	0	0	0	92.97	3.18	50
PW_ZS_MAG_00001	k__Bacteria (UID2982)	88	230	148	1	227	2	0	0	0	99.32	0.68	0
PW_ZS_MAG_00002	g__Vibrio (UID4878)	67	1130	369	95	1031	4	0	0	0	88.26	0.57	0
PW_ZS_MAG_00003	f__Rhodobacteraceae (UID3340)	84	568	330	6	556	5	1	0	0	98.99	1.06	12.5
PW_ZS_MAG_00004	o__Burkholderiales (UID4000)	193	427	214	4	415	8	0	0	0	98.75	1.35	0
PW_ZS_MAG_00005	c__Gammaproteobacteria (UID4444)	263	507	232	26	475	6	0	0	0	90.52	0.98	0
PW_ZS_MAG_00006	c__Alphaproteobacteria (UID3305)	564	349	230	2	345	2	0	0	0	99.57	0.87	0
PW_ZS_MAG_00007	c__Gammaproteobacteria (UID4387)	965	277	177	5	270	2	0	0	0	97.18	1.13	50
PW_ZS_MAG_00008	c__Bacilli (UID285)	586	325	181	23	292	10	0	0	0	90.43	2.79	0
PW_ZS_MAG_00009	o__Burkholderiales (UID4000)	193	427	214	14	389	23	1	0	0	95.99	5.25	7.69
PW_ZS_MAG_00010	o__Bacteroidales (UID2617)	213	406	265	5	401	0	0	0	0	98.87	0	0
PW_ZS_MAG_00011	o__Actinomycetales (UID1815)	120	572	265	50	517	5	0	0	0	89.72	0.79	20
PW_ZS_MAG_00012	c__Gammaproteobacteria (UID4754)	541	304	171	29	264	10	1	0	0	92.69	5.26	7.69
PW_ZS_MAG_00013	c__Betaproteobacteria (UID3888)	323	387	234	65	317	5	0	0	0	77.84	1.22	100
PW_ZS_MAG_00014	f__Flavobacteriaceae (UID2817)	81	511	283	33	468	10	0	0	0	97.45	1.77	0
PW_ZS_MAG_00015	f__Xanthomonadaceae (UID4214)	55	659	290	31	624	4	0	0	0	98.81	0.92	0
PW_ZS_MAG_00016	p__Proteobacteria (UID3887)	1487	259	162	38	207	14	0	0	0	97.33	7.41	78.57
PW_ZS_MAG_00017	o__Actinomycetales (UID1815)	120	571	265	76	487	8	0	0	0	91.79	2.04	75
PW_ZS_MAG_00018	o__Rhizobiales (UID3654)	92	481	319	115	352	13	1	0	0	81.25	3.92	25
PW_ZS_MAG_00019	o__Actinomycetales (UID1815)	120	571	265	76	490	5	0	0	0	91.38	0.85	80
PW_ZS_MAG_00020	o__Pseudomonadales (UID4488)	185	813	308	67	742	4	0	0	0	96.02	0.76	0
PW_ZS_MAG_00021	k__Bacteria (UID2329)	174	149	89	35	105	9	0	0	0	88.89	7.87	66.67
PW_ZS_MAG_00022	g__Shewanella (UID4838)	26	989	339	790	157	36	6	0	0	12.95	4.93	81.48
PW_ZS_MAG_00023	k__Bacteria (UID2329)	174	149	89	45	101	3	0	0	0	85.39	2.25	66.67
SZ_ZS_MAG_00001	c__Gammaproteobacteria (UID4754)	541	304	171	0	304	0	0	0	0	100	0	0
SZ_ZS_MAG_00002	k__Bacteria (UID2982)	88	230	148	4	224	2	0	0	0	97.3	0.68	0
SZ_ZS_MAG_00003	g__Vibrio (UID4878)	67	1130	369	79	1043	8	0	0	0	91.11	1.18	0
SZ_ZS_MAG_00004	c__Alphaproteobacteria (UID3305)	564	349	230	3	345	1	0	0	0	99.13	0.43	0
SZ_ZS_MAG_00005	c__Gammaproteobacteria (UID4445)	228	583	244	0	570	12	1	0	0	100	3.05	0
SZ_ZS_MAG_00006	c__Bacilli (UID285)	586	325	181	23	291	11	0	0	0	90.43	3.07	9.09
SZ_ZS_MAG_00007	c__Gammaproteobacteria (UID4387)	965	277	177	7	268	2	0	0	0	96.05	0.75	50
SZ_ZS_MAG_00008	o__Bacteroidales (UID2621)	198	427	260	1	421	5	0	0	0	99.62	1.35	0
SZ_ZS_MAG_00009	o__Bacteroidales (UID2617)	213	406	265	1	405	0	0	0	0	99.62	0	0
SZ_ZS_MAG_00010	c__Betaproteobacteria (UID3888)	323	387	234	20	367	0	0	0	0	99.11	0	0
SZ_ZS_MAG_00011	c__Betaproteobacteria (UID3888)	323	387	234	40	332	15	0	0	0	87.88	1.02	40
SZ_ZS_MAG_00012	f__Rhodobacteraceae (UID3340)	84	568	330	84	475	9	0	0	0	87.67	1.49	22.22
SZ_ZS_MAG_00013	p__Proteobacteria (UID3887)	1487	259	162	53	203	3	0	0	0	78.5	1.28	66.67
SZ_ZS_MAG_00014	o__Burkholderiales (UID4000)	193	427	214	61	362	4	0	0	0	90.36	1.87	75
SZ_ZS_MAG_00015	f__Xanthomonadaceae (UID4214)	55	659	290	270	366	23	0	0	0	59.47	2.08	0
SZ_ZS_MAG_00016	o__Bacteroidales (UID2617)	213	406	265	38	365	3	0	0	0	98.58	0.69	66.67
WG_ZS_MAG_00001	k__Bacteria (UID2329)	174	149	89	2	147	0	0	0	0	97.75	0	0
WG_ZS_MAG_00002	c__Gammaproteobacteria (UID4754)	541	304	171	38	258	8	0	0	0	84.7	3.42	12.5
W_ZS_MAG_00001	g__Vibrio (UID4878)	67	1130	369	80	1015	35	0	0	0	91.02	4.67	2.86
W_ZS_MAG_00002	p__Bacteroidetes (UID2591)	364	302	202	4	296	1	1	0	0	98.02	1.24	0
W_ZS_MAG_00003	k__Bacteria (UID3187)	2258	181	110	5	169	7	0	0	0	96.82	5.23	14.29
W_ZS_MAG_00004	c__Gammaproteobacteria (UID4445)	228	583	244	17	555	11	0	0	0	97.13	1.71	0
W_ZS_MAG_00005	c__Betaproteobacteria (UID3888)	323	387	234	16	348	23	0	0	0	95.94	6.32	73.91
W_ZS_MAG_00006	c__Gammaproteobacteria (UID4754)	541	304	171	2	287	15	0	0	0	99.42	6.87	0
W_ZS_MAG_00007	c__Deltaproteobacteria (UID3216)	83	247	155	10	229	8	0	0	0	95	2.23	0
W_ZS_MAG_00008	k__Bacteria (UID2565)	2921	143	88	2	139	2	0	0	0	97.73	2.27	0
W_ZS_MAG_00009	o__Burkholderiales (UID4000)	193	426	214	21	359	45	1	0	0	95.84	9.76	25
W_ZS_MAG_00010	o__Burkholderiales (UID4000)	193	427	214	40	378	8	1	0	0	92.16	4.44	45.45
W_ZS_MAG_00011	o__Bacteroidales (UID2617)	213	406	265	5	401	0	0	0	0	98.87	0	0
W_ZS_MAG_00012	c__Betaproteobacteria (UID3888)	323	387	234	31	350	6	0	0	0	90.06	1.76	0
W_ZS_MAG_00013	o__Bacteroidales (UID2617)	213	406	265	5	385	11	5	0	0	98.49	1.86	42.31
W_ZS_MAG_00014	f__Rhodobacteraceae (UID3340)	84	568	330	65	500	3	0	0	0	88.81	0.68	33.33
W_ZS_MAG_00015	c__Alphaproteobacteria (UID3305)	564	349	230	1	336	12	0	0	0	99.57	2.06	0
W_ZS_MAG_00016	k__Bacteria (UID2565)	2921	143	88	10	129	4	0	0	0	97.15	3.79	0
W_ZS_MAG_00017	o__Cytophagales (UID2936)	47	454	336	58	387	8	0	1	0	87.05	2.93	14.29
W_ZS_MAG_00018	k__Bacteria (UID2565)	2921	140	85	10	127	3	0	0	0	94.69	1.87	0
W_ZS_MAG_00019	o__Burkholderiales (UID4000)	193	427	214	17	355	55	0	0	0	94.08	11.82	14.55
W_ZS_MAG_00020	c__Deltaproteobacteria (UID3216)	83	247	155	41	197	9	0	0	0	81.57	4.39	22.22
W_ZS_MAG_00021	o__Bacteroidales (UID2621)	198	427	260	90	334	2	1	0	0	79.42	0.96	0
W_ZS_MAG_00022	k__Bacteria (UID2570)	433	274	183	61	207	6	0	0	0	76.73	2.46	16.67
W_ZS_MAG_00023	k__Bacteria (UID3187)	2258	181	110	62	116	3	0	0	0	71.68	2.73	0
W_ZS_MAG_00024	k__Bacteria (UID1453)	901	171	117	48	119	4	0	0	0	73.47	1.9	0
W_ZS_MAG_00025	c__Betaproteobacteria (UID3888)	323	387	234	92	284	11	0	0	0	80.93	3.66	18.18
W_ZS_MAG_00026	c__Gammaproteobacteria (UID4201)	1164	275	174	69	196	10	0	0	0	78.34	4.07	0
W_ZS_MAG_00027	f__Rhodobacteraceae (UID3340)	84	568	330	102	439	27	0	0	0	86.62	5.58	74.07
W_ZS_MAG_00028	c__Gammaproteobacteria (UID4387)	965	277	177	40	226	10	1	0	0	92.09	5.93	30.77

### Sheet: non-redundant_MAGs
MAG	total_length	num_contigs	N50	GC_content	percent_completion	percent_redundancy	t_domain	t_phylum	t_class	t_order	t_family	t_genus	t_species
DG_ZS_MAG_00001	2923418	21	258928	47.1374	100	0	Bacteria	Proteobacteria	Gammaproteobacteria	Enterobacterales	Vibrionaceae	Vibrio
DG_ZS_MAG_00003	3590717	245	24994	50.9213	100	2.8169	Bacteria	Proteobacteria	Gammaproteobacteria	Enterobacterales	Enterobacteriaceae	Plesiomonas	Plesiomonas shigelloides
DG_ZS_MAG_00008	3569239	240	35742	28.6329	67.6056	4.22535	Bacteria	Fusobacteriota	Fusobacteriia	Fusobacteriales	Fusobacteriaceae	Cetobacterium	Cetobacterium somerae
PW_ZS_MAG_00001	2850377	41	120572	66.6399	100	0
PW_ZS_MAG_00003	3851092	57	132311	63.8538	100	1.40845	Bacteria	Proteobacteria	Alphaproteobacteria	Rhodobacterales	Rhodobacteraceae	Gemmobacter	Gemmobacter aquaticus
PW_ZS_MAG_00004	5285224	85	94873	69.2433	100	2.8169	Bacteria	Proteobacteria	Gammaproteobacteria	Burkholderiales	Burkholderiaceae	Ideonella	Ideonella sp010499455
PW_ZS_MAG_00008	1906175	66	44189	37.8992	98.5915	4.22535	Bacteria	Firmicutes	Bacilli	ZOR0006	ZOR0006	ZOR0006	ZOR0006 sp000798955
PW_ZS_MAG_00011	5914365	393	20133	70.3417	95.7746	4.22535	Bacteria	Actinobacteriota	Actinomycetia	Mycobacteriales	Mycobacteriaceae	Nocardia
PW_ZS_MAG_00014	3774763	399	15340	31.9191	85.9155	0	Bacteria	Bacteroidota	Bacteroidia	Flavobacteriales	Flavobacteriaceae	Flavobacterium	Flavobacterium sp004959765
PW_ZS_MAG_00015	3693825	161	32511	68.0404	74.6479	0	Bacteria	Proteobacteria	Gammaproteobacteria	Xanthomonadales	Xanthomonadaceae	Pseudoxanthomonas
PW_ZS_MAG_00017	6630491	319	32325	65.9296	64.7887	4.22535	Bacteria	Actinobacteriota	Actinomycetia	Mycobacteriales	Mycobacteriaceae	Mycobacterium
PW_ZS_MAG_00018	4410317	1505	3588	67.1157	64.7887	4.22535	Bacteria	Proteobacteria	Alphaproteobacteria	Rhizobiales	Beijerinckiaceae	Bosea
PW_ZS_MAG_00019	6713076	324	30718	66.0913	61.9718	4.22535	Bacteria	Actinobacteriota	Actinomycetia	Mycobacteriales	Mycobacteriaceae	Mycobacterium
PW_ZS_MAG_00020	4232592	27	317622	64.5066	57.7465	0	Bacteria	Proteobacteria	Gammaproteobacteria	Pseudomonadales	Pseudomonadaceae	Pseudomonas
SZ_ZS_MAG_00001	4616698	88	118930	57.8804	100	0	Bacteria	Proteobacteria	Gammaproteobacteria	Enterobacterales	Aeromonadaceae	Aeromonas
SZ_ZS_MAG_00004	2821642	38	136332	68.6619	100	1.40845	Bacteria	Proteobacteria	Alphaproteobacteria	Sphingomonadales	Sphingomonadaceae	Sandaracinobacter
SZ_ZS_MAG_00008	3930953	56	105532	40.5253	95.7746	2.8169	Bacteria	Bacteroidota	Bacteroidia	Bacteroidales	Tannerellaceae	UBA12018	UBA12018 sp003447595
SZ_ZS_MAG_00009	2872775	42	147768	39.1611	92.9577	1.40845	Bacteria	Bacteroidota	Bacteroidia	Bacteroidales	UBA7332	UBA7332	UBA7332 sp002471225
SZ_ZS_MAG_00010	3557364	32	250831	60.4946	92.9577	1.40845	Bacteria	Proteobacteria	Gammaproteobacteria	Burkholderiales	Chitinibacteraceae	Chitinilyticum	Chitinilyticum aquatile
SZ_ZS_MAG_00011	2629644	276	12984	67.313	91.5493	2.8169	Bacteria	Proteobacteria	Gammaproteobacteria	Burkholderiales	Chromobacteriaceae	STGJ01
SZ_ZS_MAG_00013	2528042	201	19846	64.5635	84.507	4.22535	Bacteria	Proteobacteria	Gammaproteobacteria	Burkholderiales
SZ_ZS_MAG_00014	3821997	255	21436	68.1039	74.6479	1.40845	Bacteria	Proteobacteria	Gammaproteobacteria	Burkholderiales	Burkholderiaceae	Kinneretia	Kinneretia asaccharophila
SZ_ZS_MAG_00016	3885978	83	74631	39.1053	59.1549	4.22535	Bacteria	Bacteroidota	Bacteroidia	Bacteroidales	UBA7332	UBA7332	UBA7332 sp002471225
WG_ZS_MAG_00001	2113985	59	72242	30.4986	97.1831	0	Bacteria	Fusobacteriota	Fusobacteriia	Fusobacteriales	Fusobacteriaceae	Cetobacterium	Cetobacterium sp000799075
W_ZS_MAG_00002	5512798	194	46447	37.2687	98.5915	0
W_ZS_MAG_00003	4428096	105	76200	54.78	98.5915	0	Bacteria	Nitrospirota	Nitrospiria	Nitrospirales	Nitrospiraceae	Nitrospira
W_ZS_MAG_00007	10044924	78	351283	69.5073	98.5915	2.8169	Bacteria	Myxococcota	Polyangia	Nannocystales	Nannocystaceae	Ga0077550	Ga0077550 sp001464385
W_ZS_MAG_00008	6772131	70	197205	70.2525	98.5915	4.22535	Bacteria	Planctomycetota	UBA1135	UBA2386	UBA2386	UBA2386	UBA2386 sp005776475
W_ZS_MAG_00012	6002858	575	20088	61.0922	97.1831	7.04225	Bacteria	Proteobacteria	Gammaproteobacteria	Burkholderiales
W_ZS_MAG_00013	3514539	99	94184	37.3313	94.3662	4.22535	Bacteria	Bacteroidota	Bacteroidia	Bacteroidales	UBA7332	UBA7332	UBA7332 sp002471225
W_ZS_MAG_00014	2813315	100	45457	65.5891	90.1408	0	Bacteria	Proteobacteria	Alphaproteobacteria	Rhodobacterales	Rhodobacteraceae	Albidovulum	Albidovulum sp008933605
W_ZS_MAG_00015	4828087	236	183115	60.6516	98.5915	9.85915	Bacteria	Proteobacteria	Alphaproteobacteria	Sphingomonadales	Sphingomonadaceae	Sphingomonas
W_ZS_MAG_00016	6123404	169	66454	69.0676	90.1408	2.8169	Bacteria	Planctomycetota	UBA1135	UBA1135	GCA-002686595	WYBT01	WYBT01 sp011525785
W_ZS_MAG_00017	3909312	1159	3900	42.0861	88.7324	2.8169	Bacteria	Bacteroidota	Bacteroidia	Cytophagales	Cyclobacteriaceae	ELB16-189	ELB16-189 sp002352225
W_ZS_MAG_00018	7502647	493	22951	51.5241	85.9155	1.40845	Bacteria	Planctomycetota	Planctomycetes	Pirellulales	Pirellulaceae	Pirellula	Pirellula sp903892365
W_ZS_MAG_00020	7317349	2774	3047	61.4606	85.9155	7.04225
W_ZS_MAG_00022	3738323	1450	2829	48.4478	77.4648	2.8169	Bacteria	Bacteroidota	Bacteroidia	Cytophagales	Cyclobacteriaceae
W_ZS_MAG_00023	3274180	945	3960	54.7071	74.6479	4.22535	Bacteria	Nitrospirota	Nitrospiria	Nitrospirales	Nitrospiraceae	Nitrospira
W_ZS_MAG_00024	4079313	1728	2586	49.2534	69.0141	2.8169	Bacteria	Cyanobacteria	Vampirovibrionia	Obscuribacterales	Obscuribacteraceae	Obscuribacter	Obscuribacter phosphatis
W_ZS_MAG_00026	2274690	914	2823	47.3277	60.5634	4.22535	Bacteria	Proteobacteria	Gammaproteobacteria	Pseudomonadales	Moraxellaceae	Alkanindiges	Alkanindiges sp001982605
W_ZS_MAG_00027	3155463	851	4670	68.2833	59.1549	2.8169	Bacteria	Proteobacteria	Alphaproteobacteria	Rhodobacterales	Rhodobacteraceae	Paracoccus	Paracoccus marcusii

### Sheet: MAGs_top10
MAG	relative_abundance_dataset	total_length	num_contigs	N50	GC_content	percent_completion	percent_redundancy	t_domain	t_phylum	t_class	t_order	t_family	t_genus	t_species
DG_ZS_MAG_00001	0.0179473	2923418	21	258928	47.1374	100	0	Bacteria	Proteobacteria	Gammaproteobacteria	Enterobacterales	Vibrionaceae	Vibrio
DG_ZS_MAG_00003	0.0226085	3590717	245	24994	50.9213	100	2.8169	Bacteria	Proteobacteria	Gammaproteobacteria	Enterobacterales	Enterobacteriaceae	Plesiomonas	Plesiomonas shigelloides
DG_ZS_MAG_00008	0.0650172	3569239	240	35742	28.6329	67.6056	4.22535	Bacteria	Fusobacteriota	Fusobacteriia	Fusobacteriales	Fusobacteriaceae	Cetobacterium	Cetobacterium somerae
PW_ZS_MAG_00004	0.0275005	5285224	85	94873	69.2433	100	2.8169	Bacteria	Proteobacteria	Gammaproteobacteria	Burkholderiales	Burkholderiaceae	Ideonella	Ideonella sp010499455
PW_ZS_MAG_00008	0.0236672	1906175	66	44189	37.8992	98.5915	4.22535	Bacteria	Firmicutes	Bacilli	ZOR0006	ZOR0006	ZOR0006	ZOR0006 sp000798955
SZ_ZS_MAG_00001	0.0900048	4616698	88	118930	57.8804	100	0	Bacteria	Proteobacteria	Gammaproteobacteria	Enterobacterales	Aeromonadaceae	Aeromonas
SZ_ZS_MAG_00009	0.0202763	2872775	42	147768	39.1611	92.9577	1.40845	Bacteria	Bacteroidota	Bacteroidia	Bacteroidales	UBA7332	UBA7332	UBA7332 sp002471225
SZ_ZS_MAG_00011	0.0219426	2629644	276	12984	67.313	91.5493	2.8169	Bacteria	Proteobacteria	Gammaproteobacteria	Burkholderiales	Chromobacteriaceae	STGJ01
WG_ZS_MAG_00001	0.628608	2113985	59	72242	30.4986	97.1831	0	Bacteria	Fusobacteriota	Fusobacteriia	Fusobacteriales	Fusobacteriaceae	Cetobacterium	Cetobacterium sp000799075
W_ZS_MAG_00013	0.0158366	3514539	99	94184	37.3313	94.3662	4.22535	Bacteria	Bacteroidota	Bacteroidia	Bacteroidales	UBA7332	UBA7332	UBA7332 sp002471225
